# Design Principles of the ESCRT-III Vps24-Vps2 Module

**DOI:** 10.1101/2020.12.28.424573

**Authors:** Sudeep Banjade, Yousuf H. Shah, Shaogeng Tang, Scott D. Emr

## Abstract

ESCRT-III polymerization is required for all ESCRT-dependent events in the cell. However, the relative contributions of the eight ESCRT-III subunits differ between each process. The minimal features of ESCRT-III proteins necessary for function, and the role for the multiple ESCRT-III subunits remain unclear. To identify essential features of ESCRT-III subunits, we previously studied the polymerization mechanisms of two ESCRT-III subunits Snf7 and Vps24, identifying the association of the helix-4 region of Snf7 with the helix-1 region of Vps24 (Banjade et al., 2019). Here, we find that mutations in the helix-1 region of another ESCRT-III subunit Vps2 can functionally replace Vps24 in *S. cerevisiae*. Engineering and genetic selections revealed the required features of both subunits. Our data allow us to propose three minimal features required for ESCRT-III function – spiral formation, lateral association of the spirals through heteropolymerization, and binding to the AAA+ ATPase Vps4 for dynamic remodeling.
