## Supplementary material for "Design Principles of the ESCRT-III Vps24-Vps2 Module": Table 1

### Sheet: Key Resources
Key Resources Table
Reagent type (species) or resource	Designation	Source or reference	Identifiers	Additional information
strain, (Saccharomyces cerevisiae, Matα)	WT	PMID:3062374	SEY6210	(background strain) MATα ura3-52 his3-200 leu2-3,112 trp1-901 lys2-801 suc2-9
strain, (S. cerevisiae, Mata)	WT	PMID:3062374	SEY6210.1	(background strain) MATa leu2-3,112 ura3-52 his3-Δ200 trp1-Δ901 lys2-801 suc2-Δ9
strain, (S. cerevisiae, Mata)	WT; Mup-pHluorin	PMID: 24139821	NBY40	(SEY6210.1); MUP1-pHLUORIN::KANMX
strain, (S. cerevisiae, Mata)	snf7Δ	PMID: 23063125	NBY44	(SEY6210.1); snf7Δ::HIS3; MUP1-PHLUORIN::KAN
strain, (S. cerevisiae, Mata)	vps24Δ	PMID: 24139821	NBY47	(SEY6210.1); vps24Δ::HIS3; MUP1-pHLUORIN::KANMX
strain, (S. cerevisiae, Mata)	vps2Δ	PMID: 24139821	NBY69	(SEY6210.1); vps2Δ::HIS3 MUP1-pHLUORIN::KANMX
strain, (S. cerevisiae, Mata)	did2∆	This study	STY35	(SEY6210.1); did2Δ::TRP1; Mup1-pHluorin::KAN
strain, (S. cerevisiae, Mata)	chm7∆	This study	STY6	(SEY6210.1); yjl049wΔ::HIS3; Mup1-pHluorin::KAN
strain, (S. cerevisiae, Matα)	ist1∆	This study	STY34	(SEY6210); ist1Δ::TRP1; Mup1-pHluorin::NAT
strain, (S. cerevisiae, Mata)	vps60∆	This study	SBY465	(SEY6210.1); vps60∆::hph; Mup1-pHluorin::Kan
strain, (S. cerevisiae, Mata)	vps20∆	PMID: 24139821	NBY42	(SEY6210.1); vps20::HIS3 MUP1-pHLUORIN::KANMX
strain, (S. cerevisiae, Mata)	vps24Δ vps2Δ	This study	SBY05	(SEY6210.1); vps24Δ::HIS3; vps2Δ::Hph; MUP1-pHLUORIN::KANMX
strain, (S. cerevisiae, Mata)	vps60∆	PMID: 18032584	SMY24	(SEY6210.1); vps60∆::TRP1
strain, (S. cerevisiae, Mata)	vps20∆	PMID: 12194857	MBY25	(SEY6210.1); vps20∆::HIS3
strain, (S. cerevisiae, Mata)	snf7Δ	PMID: 12194857	MBY24	(SEY6210.1); snf7∆::HIS3
strain, (S. cerevisiae, Mata)	vps2Δ	PMID: 12194857	MBY29	(SEY6210.1); vps2∆::HIS3
strain, (S. cerevisiae, Mata)	did2∆	PMID: 18032584	SMY61	(SEY6210.1); did2∆::TRP1
recombinant DNA reagent	Vector	PMID: 2659436	pRS416
recombinant DNA reagent	Vector	PMID: 2659436	pRS414
recombinant DNA reagent	Vector	PMID: 2659436	pRS415
recombinant DNA reagent	pCM189	PMID: 9234672	pCM189	CMV promoter controlling Tet-off operator
recombinant DNA reagent	pCM189 Vps24 (OE)	PMID: 31246173	pCM189 Vps24	Progenitor: pRS 414 Vps24 (PMID: 23063125), Vector: pCM189 (PMID: 9234672), S. cerevisiae sequence
recombinant DNA reagent	pCM189 Vps2 (OE)	PMID: 31246173	pCM189 Vps2	Progenitor: pRS 415 Vps2 (PMID: 23063125), Vector: pCM189 (PMID: 9234672), S. cerevisiae sequence
recombinant DNA reagent	Vps24	PMID: 31246173	pRS 416 Vps24	Progenitor: pRS 414 Vps24 (PMID: 23063125), Vector: pRS416 (PMID: 2659436), S. cerevisiae sequence
recombinant DNA reagent	Vps2	PMID: 31246173	pRS 416 Vps2	Progenitor: pRS 415 Vps2 (PMID: 23063125), Vector: pRS416 (PMID: 2659436), S. cerevisiae sequence
recombinant DNA reagent	Snf7 R52E	PMID: 31246173	pET28aH6SUMOSnf7R52E	Progenitor: pRS416 Snf7R52E (PMID: 2659436), Vector: pET28aH6SUMO (PMID: 26670543), S. cerevisiae sequence
recombinant DNA reagent	Vps24	PMID: 31246173	pET28aH6SUMOVps24	Progenitor: pOPTVps24 (PMID: 18786397), Vector: pET28aH6SUMO (PMID: 26670543), S. cerevisiae protein sequence, DNA seq optimized for E. coli
recombinant DNA reagent	Vps2	PMID: 31246173	pET28aH6SUMOVps2	Progenitor: pOPTVps2 (PMID: 18786397), Vector: pET28aH6SUMO (PMID: 26670543) S. cerevisiae protein sequence, DNA seq optimized for E. coli
recombinant DNA reagent	Vps60	This study	pET23d+ Vps60	His6 tagged, S. cerevisiae sequence
recombinant DNA reagent	Did2	This study	pET23d+ Did2	His6 tagged, S. cerevisiae sequence
recombinant DNA reagent	Vps2RM	This study	pRS 416 Vps2RM	Progenitor: obtained from random mutagenesis of pRS416 Vps2, transformed into NBY47 strain and selected for canvavanine resistance
recombinant DNA reagent	Vps2*	This study	pRS 416 Vps2*	Vps2 N21K T28A E31K, Progenitor: pRS416 Vps2RM (promoter is the same as in the pRS416 Vps2RM plasmid)
recombinant DNA reagent	pCM189 Vps20	This study	pCM189 Vps20	CMV promoter controlling Tet-off operator
recombinant DNA reagent	pCM189 Vps60	This study	pCM189 Vps60	CMV promoter controlling Tet-off operator
recombinant DNA reagent	pCM189 Ist1	This study	pCM189 Ist1	CMV promoter controlling Tet-off operator
recombinant DNA reagent	pCM189 Did2	This study	pCM189 Did2	CMV promoter controlling Tet-off operator
recombinant DNA reagent	Vps2 N21K	This study	pRS 416 Vps2 N21K	WT promoter
recombinant DNA reagent	Vps2 E31K	This study	pRS 416 Vps2 E31K	WT promoter
recombinant DNA reagent	Vps2 T28A	This study	pRS 416 Vps2 T28A	WT promoter
recombinant DNA reagent	Vps2 N21K E31K	This study	pRS 416 Vps2 N21K E31K	WT promoter
recombinant DNA reagent	Vps2 N21K T28A E31K	This study	pRS 416 Vps2 N21K T28A E31K	WT promoter
recombinant DNA reagent	Vps24WT	PMID: 23063125	pRS 414 Vps24	S. cerevisiae sequence
recombinant DNA reagent	Vps24E114K	This study	pCM189 Vps24 E114K	Fig. 3
recombinant DNA reagent	Vps24E114K - Vps2	This study	pCM189 Vps24 E114K - Vps2	Fig. 3
recombinant DNA reagent	Vps24-(Vps2 α5/MIM)	This study	pCM189 Vps24 -(Vps2 α5/MIM)	Fig. 3
recombinant DNA reagent	Vps24E114K-(Vps2 α5/MIM)	This study	pCM189 Vps24-E114K-(Vps2 α5/MIM)	Fig. 3
recombinant DNA reagent	Vps24E114K-(Vps2 MIM)	This study	pCM189 Vps24-E114K-(Vps2 MIM)	Fig. 3
recombinant DNA reagent	vps24(1-56)-vps2	This study	pRS414 vps24(1-56)-vps2	Fig. 3 Supp 1
recombinant DNA reagent	vps24(1-106)-vps2	This study	pRS414 vps24(1-106)-vps2	Fig. 3 Supp 1
recombinant DNA reagent	vps24(1-119)-vps2	This study	pRS414 vps24(1-119)-vps2	Fig. 3 Supp 1
recombinant DNA reagent	vps24(1-152)-vps2	This study	pRS414 vps24(1-152)-vps2	Fig. 3 Supp 1
recombinant DNA reagent	vps24-(vps2 α5/MIM)	This study	pRS414 vps24-(vps2 α5/MIM)	Fig. 3 Supp 1
recombinant DNA reagent	vps24E114K-(vps2 α5/MIM)	This study	pRS414 vps24E114K-(vps2 α5/MIM)	Fig. 3 Supp 1
recombinant DNA reagent	Vps2(1-56)-Vps24	This study	416-Vps2(1-56)-Vps24(57-224)	Fig. 3 Supp 2
recombinant DNA reagent	Vps2(1-99)-Vps24	This study	416-Vps2(1-99)-Vps24(101-224)	Fig. 3 Supp 2
recombinant DNA reagent	Vps2(1-119)-Vps24	This study	416-Vps2(1-119)-Vps24(120-224)	Fig. 3 Supp 2
recombinant DNA reagent	Vps2(1-164)-Vps24	This study	416-Vps2(1-164)-Vps24(164-224)	Fig. 3 Supp 2
recombinant DNA reagent	Vps2(1-217)-Vps24	This study	416-Vps2(1-217)-Vps24(213-224)	Fig. 3 Supp 2
recombinant DNA reagent	Vps2(1-56)-Vps24	This study	pCM189 Vps2(1-56)-Vps24(57-224	Fig. 3 Supp 2
recombinant DNA reagent	Vps2(1-99)-Vps24	This study	pCM189 Vps2(1-99)-Vps24(101-224)	Fig. 3 Supp 2
recombinant DNA reagent	Vps2(1-119)-Vps24	This study	pCM189 Vps2(1-119)-Vps24(120-224)	Fig. 3 Supp 2
recombinant DNA reagent	Vps2(1-164)-Vps24	This study	pCM189 Vps2(1-164)-Vps24(164-224)	Fig. 3 Supp 2
recombinant DNA reagent	Vps2(1-217)-Vps24	This study	pCM189 Vps2(1-217)-Vps24(213-224)	Fig. 3 Supp 2
recombinant DNA reagent	Vps24 NG (V2 H5 MIM)	This study	pCM189 Vps24 N99G N103G (Vps2 H5 MIM)	Fig. 4
recombinant DNA reagent	Vps24 NA (V2 H5 MIM)	This study	pCM189 Vps24 N99A N103A (Vps2 H5 MIM)	Fig. 4
recombinant DNA reagent	Vps2 (α2/α3 -24)	This study	pCM189 Vps2 (α2/α3 -24)	Fig. 4
recombinant DNA reagent	Vps60-GFP	PMID: 18032584	pSM11; pRS415-Vps60-GFP	Fig. 6 - Supp. 1
recombinant DNA reagent	VPS60	This study	pRS416-Vps60	Fig. 6
recombinant DNA reagent	snf7(1-59)	This study	pRS416-snf7(1-59)-Vps60	Fig. 6
recombinant DNA reagent	snf7(1-121)	This study	pRS416-snf7(1-121)-Vps60	Fig. 6
recombinant DNA reagent	snf7(1-155)	This study	pRS416-snf7(1-155)-Vps60	Fig. 6
recombinant DNA reagent	Snf7 R52E	PMID: 31246173	pET28aH6SUMOSnf7R52E	Progenitor: pRS416 Snf7R52E (PMID: 2659436), Vector: pET28aH6SUMO (PMID: 26670543), S. cerevisiae sequence
antibody	Rabbit polyclonal anti-Vps2	PMID: 24711499	anti-Vps2 Ab, S. cerevisiae Vps2	WB 1:500
antibody	Rabbit polyclonal anti-GFP	Torrey Pines Biolabs	(Torrey Pines Biolabs Cat# TP401, RRID:AB_2313770)	WB 1:2500
antibody	Rabbit anti-G6PDH	Sigma-Aldrich	(Sigma-Aldrich Cat# A9521, RRID:AB_258454)	WB 1: 10000
antibody	Mouse anti-PGK	Thermo Fisher	(Thermo Fisher Scientific Cat# 459250, RRID:AB_2532235)	WB 1:4000
antibody	Mouse anti-HA	Covance Research Products Inc	(Covance Research Products Inc Cat# MMS-101P, RRID:AB_2314672)	WB 1:2000
antibody	Goat polyclonal -anti-Mouse 800/680	LI-COR Biosciences	LI-COR Biosciences Cat# 926–32210, RRID:AB_621842	WB 1:10,000
antibody	Goat polyclonal -anti-Rabbit 800/680	LI-COR Biosciences	LI-COR Biosciences Cat# 926–32211,RRID:AB_621843	WB 1:10,000
antibody	Rabbit polyclonal anti-Snf7	PMID: 9606181	anti-Snf7 Ab, S. cerevisiae Snf7	WB 1:10000
antibody	Rabbit polyclonal anti-Vps24	PMID: 9606181	anti-Vps24 Ab, S. cerevisiae Vps24	WB 1:1000
Software	Odyssey, Image Studio Lite	LI-COR Biosciences	(Image Studio Lite, RRID:SCR_013715)
Software	Mafft	http://mafft.cbrc.jp/alignment/server/	(MAFFT, RRID:SCR_011811)
Software	Jalview	PMID:19151095	(Jalview, RRID:SCR_006459)
Software	Modeller	https://salilab.org/modeller/download_installation.html	(MODELLER, RRID:SCR_008395)
Software	UCSF Chimera	PMID:15264254	(UCSF Chimera, RRID:SCR_004097)
Software	Fiji (ImageJ)	PMID: 22743772	(Fiji, RRID:SCR_002285)
Other	Canavanine	Sigma-Aldrich	L-Canavanine sulfate, Cat. # G8772	Stock solution 5-10 mg/mL, made in water
Other	Cobalt resin	Clontech	TALON® Metal Affinity Resin, Cat #.635502
Other	HiTrap Q column	GE Healthcare	HiTrap Q Sepharose FF, Cat # 17-5053-01
Other	SD200increase	GE Healthcare	Superdex 200 Increase 10/300 GL, Cat. # 28990944
Other	EM grids	Electron Microscopy Sciences	Formvar Carbon Coated 200 Mesh Copper Grids, Cat. # FCF200-Cu
Other	Ammonium molybdate	Sigma-Aldrich	Ammonium molybdate 99.98%, Catalog#, 277908	Made 2% (w/v) in water
Other	POPC	Avanti Polar Lipids	16:0-18:1 PC (POPC), Cat.# 850457C
Other	POPS	Avanti Polar Lipids	16:0-18:1 PC (POPC), Cat.# 840034
Other	PI3P	Avanti Polar Lipids	18:1 PI(3)P, Cat. # 850150	Dissolved in 10% methanol, 90% chloroform, to make 0.25-1 mg/mL of solution
Other	Doxycycline	Sigma-Aldrich	Doxycycline hyclate, Cat # D9891	Stock solution 5 mg/mL, made in ethanol
